# Scalable imaging-based profiling of CRISPR perturbations with protein barcodes

**DOI:** 10.1101/2025.11.11.687767

**Authors:** Krishna Choudhary, Michael T. McManus

## Abstract

Imaging-based CRISPR screens enable high-content functional genomics by capturing phenotypic changes in cells after genetic perturbation. Protein barcodes provide cost-effective, easy-to-implement, and imaging-compatible barcoding for pooled perturbations, yet their scalability has been constrained by the need for arrayed cloning, lentiviral recombination between barcodes and guides, and difficulties in decoding barcodes with high confidence. Here, we introduce poolVis and cellPool, an integrated experimental and computational platform designed to address these limitations. poolVis uses Cre-lox-mediated reconfiguration to position barcode-sgRNA pairs in proximity during viral integration, which greatly reduces barcode shuffling during pooled cloning and delivery. cellPool leverages a scalable computational workflow and the unique aspects of protein barcodes to produce unpooled image galleries from multi-terabyte scale datasets. Applying this platform to single- and double-CRISPRi profiling of cell-cycle genes and chromokinesins in the MCF10A cells uncovered established and previously unrecognized phenotypes, including nuclear morphology changes and reciprocal sign epistasis in DNA damage.
