## Supplementary Figures 1-9, Supplementary Tables 1-4, Supplementary Videos 1-5, and Additional Data 1-2 for "Scalable imaging-based profiling of CRISPR perturbations with protein barcodes": Supplementary_Table_2.xlsx

### Sheet: gamma-H2AX
gene	statistic	parameter	p.value	estimate	coverage_target	coverage_nontargeting	FDR
SNX9	-16.7787	1351.6	1.53225e-57	-19.5503	3925	937	2.57419e-55
RPS6KB1	-16.349	1214.2	1.86879e-54	-18.5131	5822	937	1.56978e-52
RPS6KA3	-14.1848	1229.07	2.07558e-42	-16.114	5371	937	1.16233e-40
SMARCB1	-11.7384	1261.86	2.84944e-30	-13.4253	5508	937	1.19676e-28
MAPK13	-10.966	1291.36	8.13502e-27	-12.6202	4682	937	2.73337e-25
NCAPG	-10.5889	1603.76	2.25838e-25	-12.9591	2853	937	6.32345e-24
H2AFX	-8.75546	1179.71	6.92088e-18	-9.84196	5424	937	1.66101e-16
MAPK7	-8.31713	1368.27	2.15188e-16	-9.72356	3805	937	4.51895e-15
KIFC1	-8.14396	1268.51	9.06941e-16	-9.32769	5191	937	1.69296e-14
PIM2	-7.0828	1694.86	2.06276e-12	-8.83771	2332	937	3.46544e-11
SNX33	-6.48476	1415.36	1.2249e-10	-7.64947	3940	937	1.87075e-09
UHRF1	-6.20904	1799.82	6.60322e-10	-7.9583	1799	937	9.2445e-09
TACC1	-6.17404	1691.57	8.31636e-10	-7.71294	2119	937	1.07473e-08
CCNB1	-6.00399	1948.94	2.2905e-09	-8.33583	1161	937	2.59047e-08
TP53	6.00151	2011.1	2.31292e-09	8.11365	1592	937	2.59047e-08
CDKN3	-5.82294	1625.06	6.95486e-09	-7.16791	2426	937	7.3026e-08
CSNK2A1	-5.48223	1492.14	4.92465e-08	-6.5702	2983	937	4.86671e-07
STAG1	-5.44336	1377.39	6.18252e-08	-6.37353	4139	937	5.77035e-07
NPM1	-5.09995	1915.96	3.73272e-07	-6.82391	1375	937	3.30051e-06
SMC3	-4.93075	1344.89	9.21154e-07	-5.73721	4046	937	7.44028e-06
CAMK1	4.92004	2178.15	9.30035e-07	7.08048	1449	937	7.44028e-06
BRSK1	-4.80852	1872.59	1.64196e-06	-6.25099	1828	937	1.25386e-05
ESPL1	-4.67431	1540.35	3.20679e-06	-5.65187	3022	937	2.34235e-05
MAPRE2	-4.54452	1558.16	5.93072e-06	-5.5222	2518	937	4.15151e-05
ZFYVE26	4.38291	998.888	1.29488e-05	8.00849	501	937	8.36694e-05
NCAPD3	-4.38193	1480.28	1.25917e-05	-5.24193	2806	937	8.36694e-05
KIF4A	-4.34944	1376.55	1.46547e-05	-5.09418	3574	937	9.11846e-05
CHEK1	4.33011	2022.19	1.5632e-05	6.26439	1151	937	9.37918e-05
PLK1	-4.32247	1936.46	1.62122e-05	-6.04677	1106	937	9.3919e-05
KIF2B	-4.26697	1230.19	2.13349e-05	-4.84837	5421	937	0.000119476
TERF1	-4.21474	2105.02	2.60632e-05	-5.94999	1407	937	0.000141246
NCAPG2	-4.11004	1832.48	4.13042e-05	-5.29244	1896	937	0.000216847
TTK	-4.01806	2024.41	6.08243e-05	-5.5063	1450	937	0.000309651
PRKCD	-3.99451	851.351	7.04344e-05	-7.59235	444	937	0.000348029
SMC1A	-3.96211	1781.94	7.72187e-05	-5.07252	1682	937	0.00037065
BIRC5	-3.88596	1777.04	0.000105667	-6.01232	861	937	0.000493113
NEK9	-3.82119	1208.12	0.000139567	-4.32127	6126	937	0.000633711
CENPA	-3.73564	1963.44	0.000192583	-5.4164	1063	937	0.000851419
HAUS8	-3.59477	1253.44	0.000337287	-4.10443	5331	937	0.00145293
CDKN1C	-3.50047	1165.84	0.00048198	-3.92227	7680	937	0.00202431
KIF22	-3.48519	1892.24	0.000502999	-4.57873	1615	937	0.00206107
PAK4	-3.45271	1122.07	0.000575681	-3.83123	8932	937	0.00230272
KIF13A	-3.44043	1797.08	0.000594062	-4.45251	1438	937	0.00232099
SUV39H1	-3.36098	1604.62	0.000794892	-4.12003	2499	937	0.00303504
ORC1	-3.35104	826.767	0.000841593	-6.43202	436	937	0.00314195
BUB1	3.28783	1933.72	0.00102774	4.69052	1049	937	0.00375348
RB1	-3.09169	1266.65	0.00203365	-3.5395	5463	937	0.00726921
NCAPH	3.03453	2056.14	0.00243927	4.23396	1373	937	0.00853745
NUF2	-3.02891	966.346	0.00251961	-5.37402	461	937	0.00863867
MAPK6	-3.00373	1578.57	0.00270888	-3.66777	2304	937	0.00910184
RIF1	-3.00205	297.683	0.00290897	-8.23892	218	937	0.00958248
BRCA1	2.90838	937.063	0.00371889	5.4367	482	937	0.0120149
NSL1	-2.79086	1173.67	0.00534201	-3.1327	6602	937	0.0166521
CETN3	-2.78867	1673.09	0.00535246	-3.46791	2243	937	0.0166521
ZAK	-2.69468	1788	0.00711156	-3.4529	1699	937	0.020599
WAPAL	-2.70364	1939.88	0.00691838	-3.63574	1395	937	0.020599
SMC2	-2.70996	1743.08	0.00679504	-3.40987	2391	937	0.020599
PKMYT1	-2.69718	1877.68	0.00705538	-3.49416	2046	937	0.020599
GSG2	-2.68858	1962.18	0.00723637	-3.5853	1636	937	0.0206053
CDK6	-2.60805	1688.6	0.00918629	-3.27159	1735	937	0.0257216
CHEK2	-2.57079	1306.94	0.0102565	-2.96778	4774	937	0.0282473
BUB1B	2.5349	1440.86	0.0113531	4.18972	676	937	0.0307632
CNTRL	-2.51961	1267.75	0.0118707	-2.88561	4896	937	0.0316553
USP8	2.49571	669.083	0.0128102	5.38809	403	937	0.0336267
CENPC	-2.4551	1420.71	0.0142036	-2.90102	3313	937	0.0364986
MAP9	-2.45176	1385.8	0.0143388	-2.87705	3467	937	0.0364986
PDS5A	2.40099	1739.85	0.0164552	3.63436	818	937	0.0412608
INCENP	-2.32999	1492.46	0.0199394	-2.79262	2972	937	0.0490214
MAD2L1	2.32584	1866.52	0.0201338	3.01506	1899	937	0.0490214
LATS2	2.30739	1341.78	0.0211845	2.68308	4076	937	0.0508428
CEP55	-2.23445	1188.15	0.0256386	-2.51623	5721	937	0.060666
CDK5	-2.19435	1418.11	0.0283721	-3.50987	631	937	0.0662017
KIF23	-2.17334	1868.27	0.0298802	-2.81961	1878	937	0.0687654
NCAPH2	-2.15108	1528.28	0.0316263	-2.59649	2829	937	0.0718002
CIT	-2.1155	1711.45	0.0345313	-2.64886	2281	937	0.07735
STAG2	-2.03157	1558.32	0.0423663	-2.46863	2525	937	0.0936518
MASTL	-2.01742	1890.72	0.0437924	-2.61753	2101	937	0.095547
NSUN2	-1.99795	1746.88	0.0458767	-2.53377	1793	937	0.0988113
PDS5B	-1.97236	2012.11	0.0487052	-2.8256	1160	937	0.102281
KIF20B	-1.97323	1933.39	0.0486114	-2.60668	1713	937	0.102281
MAP3K8	-1.95633	1346.5	0.0506325	-2.27632	4606	937	0.105016
CETN2	-1.91557	1772.92	0.055581	-2.46085	1487	937	0.113873
MAPRE1	-1.86087	1119.52	0.0630243	-2.06371	8680	937	0.127567
PRC1	-1.85566	735.591	0.0639015	-3.50318	375	937	0.127803
CKAP2	1.83357	1914.56	0.0668734	2.54489	1095	937	0.132173
MITD1	-1.78459	1517.19	0.0745281	-2.14879	2983	937	0.14559
ESCO2	-1.75373	1439.81	0.079689	-2.08087	3005	937	0.153882
PCNT	-1.72783	1210.7	0.084274	-1.95526	5263	937	0.160887
SMC4	-1.70804	1309.24	0.0878653	-1.97275	4724	937	0.165858
FOXM1	-1.53946	1564.7	0.123895	-1.87145	2727	937	0.23127
AURKC	-1.52679	1276.87	0.127061	-1.75164	5305	937	0.234575
KIF18B	1.49782	1718.95	0.134364	1.88666	1868	937	0.24536
SON	-1.42599	1696.58	0.154054	-1.77882	2414	937	0.278291
CASC5	1.38516	1747.81	0.166181	1.7511	2017	937	0.297005
PTTG1	-1.37241	1393.34	0.170157	-1.61151	4460	937	0.30091
MAD2L2	1.32463	1165.97	0.185553	1.48429	7690	937	0.311729
AJUBA	1.33955	1296.45	0.180628	1.54355	4142	937	0.311729
TERF2	1.32729	1666.94	0.184594	2.01195	759	937	0.311729
ECT2	1.3415	1908.83	0.179917	1.77758	1506	937	0.311729
KIF2C	-1.33399	1694.23	0.182386	-1.65918	2855	937	0.311729
KIF11	-1.3182	1690.38	0.187617	-1.64727	2064	937	0.312075
BRD7	1.29239	1139.14	0.196486	1.43965	7355	937	0.323623
SETDB2	1.23406	1228.22	0.217416	1.40163	5432	937	0.354621
DSN1	-1.21969	1970.86	0.22273	-1.71349	1153	937	0.359795
RBL1	-1.19802	1240.66	0.231137	-1.36411	5934	937	0.36982
STK10	1.184	1560.3	0.236595	1.43701	2982	937	0.373729
BRCA2	-1.1804	1499.24	0.23803	-1.41486	3628	937	0.373729
CCNA2	1.1644	1387.2	0.244463	1.36575	4356	937	0.37847
NDC80	-1.15612	1572.33	0.247808	-1.40795	2627	937	0.37847
CETN1	-1.15949	1971.7	0.246397	-1.69913	1060	937	0.37847
CDK7	1.12517	1101.69	0.26076	1.24275	9290	937	0.394664
KIF2A	1.11812	1953.48	0.263651	1.50471	1435	937	0.395477
NUSAP1	-1.10214	1702.27	0.270558	-1.37778	2270	937	0.402246
LATS1	-1.03651	1230.85	0.300167	-1.17775	6297	937	0.442351
DMTF1	-1.01223	1848.83	0.311562	-1.59951	933	937	0.451227
E2F1	-1.01721	1809.68	0.309191	-1.31355	1583	937	0.451227
MYC	0.907579	1831.95	0.36422	1.16363	2159	937	0.522982
CUL3	0.847579	1699.62	0.396792	1.06178	2001	937	0.564924
SEPT6	0.819758	1065.53	0.412537	0.897815	11501	937	0.582406
TAF1L	-0.80551	1827.63	0.42063	-1.03828	1800	937	0.588882
CENPE	0.791459	1494.88	0.428801	1.31561	716	937	0.590334
MKI67	0.785625	1528.27	0.432209	0.94946	2461	937	0.590334
EIF2AK4	0.787909	1770.55	0.430855	1.00347	1823	937	0.590334
PDCD6IP	-0.757476	1626.66	0.448874	-0.930569	2941	937	0.608152
MAPK4	-0.718158	1560.44	0.472767	-0.872081	2817	937	0.635399
non-targeting_00009	-0.702303	562.416	0.482781	-1.59068	284	653	0.643708
CDK14	-0.684393	1818.43	0.493814	-1.0203	884	937	0.653234
CYLD	0.675082	2043.41	0.4997	0.924013	1528	937	0.655856
ANLN	-0.624801	1522.33	0.532195	-0.753449	2776	937	0.687388
SIRT2	0.62399	637.234	0.532857	1.24495	348	937	0.687388
TEX14	-0.618985	1939.17	0.535999	-0.83009	1431	937	0.687388
ANAPC5	-0.578316	1873.25	0.563121	-0.84552	944	937	0.71131
NEK1	0.583909	1549.37	0.559367	0.93013	713	937	0.71131
PRKCE	-0.567512	1427.03	0.570456	-0.671403	3311	937	0.715198
CENPF	0.517245	1935.49	0.605044	0.722826	1108	937	0.747408
non-targeting_00003	0.518174	819.349	0.604477	1.12381	397	540	0.747408
CDC7	-0.50508	1848.4	0.613563	-0.6571	1617	937	0.752398
AURKB	-0.471928	1951.78	0.637031	-0.639202	1349	937	0.775516
RAD21	-0.459952	1813.47	0.645606	-0.60049	1337	937	0.7803
ATM	-0.448908	1643.87	0.653557	-0.553624	2746	937	0.784269
CDC20	-0.42314	1352.76	0.67226	-0.493083	4129	937	0.789788
BUB3	-0.426367	1533.37	0.6699	-0.51476	3112	937	0.789788
RCC2	-0.427153	389.986	0.669503	-0.988459	249	937	0.789788
ZWINT	0.394453	1779.55	0.693294	0.612331	865	937	0.797763
NASP	-0.401603	2119.42	0.688017	-0.569438	1411	937	0.797763
POGZ	0.395355	1448.06	0.692639	0.652355	679	937	0.797763
PIK3C3	-0.371498	1329.53	0.710326	-0.430876	4346	937	0.811801
CHAF1B	0.343772	1719.36	0.73106	0.430443	2470	937	0.824282
SEPT1	-0.344732	1213.97	0.730355	-0.390342	5875	937	0.824282
MAD1L1	-0.311468	1461.71	0.755489	-0.370951	3262	937	0.840744
CDKN2B	0.311225	1655.04	0.755668	0.384647	2718	937	0.840744
CDCA8	-0.298025	1257.97	0.765733	-0.340613	5112	937	0.846337
NEK3	-0.269249	1330.26	0.78778	-0.312256	4877	937	0.865013
CSNK2A2	0.222646	1857.29	0.823836	0.325684	926	937	0.89873
KIF20A	0.211825	1336.91	0.832276	0.246102	3915	937	0.90208
RACGAP1	-0.20226	614.093	0.83978	-0.39851	329	937	0.904379
CDKN2A	-0.181403	1555.36	0.856075	-0.220271	2566	937	0.916054
NCAPD2	-0.174323	1623.79	0.861633	-0.214498	2460	937	0.916167
non-targeting_00007	0.161947	131.511	0.871596	0.519297	102	835	0.920932
CDKN1B	-0.128074	1597.86	0.898107	-0.156848	2438	937	0.943012
CDKN2C	-0.102184	2026.58	0.918621	-0.142443	1308	937	0.958561
PLK3	-0.0827448	1343.79	0.934067	-0.0962678	3881	937	0.968662
CDK1	-0.0651328	1727.71	0.948076	-0.0984505	807	937	0.977158
BORA	-0.0559903	563.498	0.955369	-0.128321	359	937	0.978671
NEK11	0.0182245	1837.54	0.985462	0.0265373	906	937	0.991508
CDK2AP1	0.0180439	1852.83	0.985606	0.0264022	921	937	0.991508
non-targeting_00005	0.0283946	216.55	0.977374	0.0816409	154	783	0.991508
CDK20	0.00285609	2013.85	0.997721	0.00387348	1551	937	0.997721
non-targeting_00002					31	937
non-targeting_00004					35	937
non-targeting_00006					10	937
non-targeting_00008					35	937

### Sheet: H3S10P
gene	statistic	parameter	p.value	estimate	coverage_target	coverage_nontargeting	FDR
SNX9	-14.237	1286.67	8.03266e-43	-16.5049	3925	937	1.34949e-40
RPS6KA3	-13.5115	1210.57	7.51489e-39	-15.4112	5371	937	6.31251e-37
RPS6KB1	-11.411	1210.49	1.01878e-28	-13.0144	5822	937	5.70514e-27
TACC1	-10.2047	1619.65	9.70259e-24	-12.6743	2119	937	4.07509e-22
KIFC1	-8.54872	1190.88	3.76492e-17	-9.70996	5191	937	1.26501e-15
CDKN2B	8.1258	1556.16	8.96622e-16	9.94147	2718	937	2.51054e-14
POGZ	8.05002	1500.89	1.66867e-15	12.9043	679	937	4.00481e-14
CAMK1	7.86302	2066.03	5.98873e-15	10.9939	1449	937	1.25763e-13
MAPK4	7.36777	1468.04	2.8829e-13	8.86311	2817	937	5.38142e-12
CYLD	7.33371	1981.83	3.24653e-13	9.95977	1528	937	5.45417e-12
GSG2	6.84107	1758.01	1.08149e-11	8.79304	1636	937	1.65173e-10
FOXM1	-6.42744	1497.59	1.73992e-10	-7.77738	2727	937	2.43589e-09
SNX33	-6.23719	1376.92	5.91503e-10	-7.36166	3940	937	7.64403e-09
MAPK7	-6.19076	1311.53	7.99303e-10	-7.21371	3805	937	9.59163e-09
NEK3	6.05063	1254.16	1.90193e-09	6.96537	4877	937	2.13016e-08
MAPK13	-5.91166	1270.62	4.34614e-09	-6.82885	4682	937	4.56345e-08
BRCA2	5.80566	1352.34	7.97899e-09	6.82115	3628	937	7.88512e-08
NCAPD3	-5.75148	1362.47	1.09079e-08	-6.7773	2806	937	1.01436e-07
CDK14	5.73397	1809.58	1.14719e-08	8.85836	884	937	1.01436e-07
NEK1	5.63768	1584.43	2.03701e-08	8.79981	713	937	1.71109e-07
KIF23	-5.55557	1707.29	3.20424e-08	-7.03632	1878	937	2.56339e-07
CDKN1C	5.51138	1126.04	4.41156e-08	6.17013	7680	937	3.36882e-07
TEX14	5.35177	1882.78	9.77408e-08	7.13051	1431	937	7.13932e-07
STAG2	-5.3221	1560.33	1.17508e-07	-6.5211	2525	937	7.89651e-07
CDKN2C	5.32145	1999.42	1.14487e-07	7.4073	1308	937	7.89651e-07
NEK9	5.1812	1166.34	2.59588e-07	5.8531	6126	937	1.67734e-06
CETN1	5.04435	1976.82	4.96669e-07	7.49702	1060	937	2.98001e-06
USP8	5.07336	820.778	4.83578e-07	9.35861	403	937	2.98001e-06
CENPC	-4.97458	1351.2	7.37905e-07	-5.84504	3313	937	4.27476e-06
TP53	4.93417	1820.43	8.78297e-07	6.4359	1592	937	4.91846e-06
KIF20B	4.86675	1841.57	1.23116e-06	6.35477	1713	937	6.6721e-06
AURKC	4.79739	1215.44	1.80664e-06	5.47762	5305	937	9.48488e-06
NUF2	-4.71433	954.274	2.78602e-06	-8.50738	461	937	1.41834e-05
RIF1	-4.69566	322.454	3.93723e-06	-11.6832	218	937	1.94546e-05
PLK1	-4.53482	1836.1	6.13784e-06	-6.12972	1106	937	2.94616e-05
CCNA2	4.52627	1286.83	6.55842e-06	5.24645	4356	937	3.0606e-05
CENPA	4.48115	1923.06	7.86088e-06	6.35987	1063	937	3.56926e-05
SUV39H1	-4.3439	1552.83	1.49047e-05	-5.31558	2499	937	6.58944e-05
ESPL1	4.2209	1318.64	2.59988e-05	4.92848	3022	937	0.000111995
RCC2	4.10359	384.978	4.96801e-05	9.70212	249	937	0.000208657
NDC80	-4.0037	1459.79	6.54923e-05	-4.81089	2627	937	0.000268359
MYC	3.94494	1688.46	8.30891e-05	4.96277	2159	937	0.000332356
RBL1	3.85576	1204.12	0.000121469	4.39151	5934	937	0.000474577
CDKN1B	3.8294	1741.44	0.000133005	4.8536	2438	937	0.000507836
NPM1	3.71374	1863.93	0.000210229	4.94026	1375	937	0.000784854
SMC2	3.6365	1706.27	0.000284577	4.58131	2391	937	0.00103932
SMARCB1	-3.57039	1264.22	0.000369814	-4.11806	5508	937	0.00132189
RB1	3.47335	1181.52	0.000532599	3.93704	5463	937	0.0018641
CHEK1	3.44148	1954.2	0.000590705	4.83805	1151	937	0.00202527
TERF1	-3.36202	2009.79	0.000788249	-4.64298	1407	937	0.00264852
ZAK	-3.31204	1595.76	0.000946868	-4.1106	1699	937	0.00311909
MAP9	-3.29817	1282.03	0.000999864	-3.82088	3467	937	0.00323033
ZWINT	3.26715	1755.73	0.00110733	5.2596	865	937	0.00351003
ATM	3.2373	1798.66	0.00122863	4.13572	2746	937	0.00382242
E2F1	-3.21311	1686.77	0.00133783	-4.0723	1583	937	0.00408647
NSUN2	3.09491	1835.76	0.00199847	4.02837	1793	937	0.00599541
CETN3	3.06983	1561.43	0.0021787	3.76725	2243	937	0.00642143
DMTF1	2.93908	1849.24	0.00333265	4.67848	933	937	0.0096532
PCNT	-2.87011	1138.51	0.00417918	-3.22264	5263	937	0.0119
BRD7	-2.84593	1116.28	0.00450921	-3.17912	7355	937	0.0124188
NASP	2.84573	2039.28	0.00447523	3.96294	1411	937	0.0124188
RAD21	2.82106	1778.01	0.00483967	3.67925	1337	937	0.0131139
BUB3	2.81509	1430.21	0.00494323	3.36004	3112	937	0.0131819
MAD2L2	2.8062	1148.73	0.00509769	3.15754	7690	937	0.0133814
MAD1L1	2.78536	1381.37	0.00541991	3.29249	3262	937	0.0140084
CENPE	2.76333	1558.55	0.00578881	4.42061	716	937	0.0145755
TTK	2.76141	1824.84	0.00581286	3.62424	1450	937	0.0145755
KIF2C	2.69181	1593.29	0.00718087	3.31429	2855	937	0.017741
H2AFX	-2.65428	1147.21	0.00805783	-2.98604	5424	937	0.0196191
CHEK2	2.63519	1309.74	0.0085083	3.0681	4774	937	0.0204199
KIF22	2.58287	1885.84	0.00987291	3.41548	1615	937	0.0233613
ANAPC5	-2.56018	1875.65	0.0105394	-3.96136	944	937	0.0245919
CSNK2A1	-2.48757	1390.33	0.0129784	-2.94675	2983	937	0.0298682
PDS5A	2.46984	1736.69	0.0136127	3.78765	818	937	0.0309045
non-targeting_00005	-2.4816	208.744	0.0138688	-7.47129	154	783	0.0310662
CKAP2	2.45696	1855.63	0.0141029	3.35113	1095	937	0.0311748
SMC4	2.43611	1271.28	0.0149828	2.81441	4724	937	0.0322274
BIRC5	-2.43111	1710.83	0.0151546	-3.26643	861	937	0.0322274
CDK2AP1	-2.43827	1846.79	0.0148516	-3.5471	921	937	0.0322274
PLK3	-2.42138	1352.51	0.0155924	-2.84446	3881	937	0.0327441
SIRT2	2.41473	673.646	0.0160122	4.65681	348	937	0.0332105
PDCD6IP	2.39884	1516.03	0.0165674	2.91111	2941	937	0.0339429
KIF13A	-2.3809	1639.59	0.0173842	-2.99584	1438	937	0.0351873
HAUS8	2.33956	1173.3	0.0194734	2.6472	5331	937	0.0389468
CDK20	2.31196	2072.37	0.0208777	3.20851	1551	937	0.0412643
WAPAL	-2.28463	1780.96	0.0224518	-2.97407	1395	937	0.0438593
UHRF1	-2.27508	1586.23	0.0230343	-2.81495	1799	937	0.0443214
LATS2	2.27256	1295.2	0.023216	2.63895	4076	937	0.0443214
KIF2B	2.24816	1240.02	0.0247408	2.58015	5421	937	0.0467018
PIM2	-2.22914	1556.19	0.0259466	-2.73157	2332	937	0.0484336
CDK6	-2.21223	1624.78	0.0270891	-2.76084	1735	937	0.0500106
ECT2	2.1874	1905.05	0.0288346	2.91891	1506	937	0.0526545
CDC7	-2.17497	1609.19	0.0297776	-2.70992	1617	937	0.0537918
ORC1	-2.16287	794.36	0.0308486	-4.32073	436	937	0.0551336
ZFYVE26	2.06705	1125.46	0.0389577	3.48587	501	937	0.0688935
TERF2	-1.92584	1682.54	0.0542926	-2.67128	759	937	0.0940325
CSNK2A2	1.92799	1830.07	0.0540104	2.73393	926	937	0.0940325
PRKCE	-1.91621	1310.72	0.0555556	-2.23325	3311	937	0.0952382
NCAPH	1.86066	1950.37	0.0629429	2.53389	1373	937	0.106812
KIF11	1.8082	1591.48	0.0707637	2.23448	2064	937	0.117706
non-targeting_00003	1.81106	748.258	0.0705318	4.03197	397	540	0.117706
MAPRE2	1.7526	1775.82	0.0798425	2.23371	2518	937	0.131505
RACGAP1	1.71565	606.687	0.0867366	3.43903	329	937	0.139915
NUSAP1	1.71007	1594.53	0.0874471	2.11159	2270	937	0.139915
NCAPG	-1.71665	1517.05	0.0862476	-2.08411	2853	937	0.139915
PDS5B	-1.70321	1782.54	0.0887026	-2.24912	1160	937	0.140585
MAP3K8	1.69447	1412.26	0.0903958	2.01256	4606	937	0.14193
PIK3C3	-1.66119	1279.1	0.09692	-1.92248	4346	937	0.150764
CDK1	-1.61266	1707.72	0.107002	-2.21028	807	937	0.164921
SON	1.5874	1682.17	0.11261	1.99069	2414	937	0.171986
non-targeting_00007	-1.56851	151.503	0.118849	-4.22267	102	835	0.179879
BUB1	1.55507	1956.47	0.12009	2.28058	1049	937	0.180136
ESCO2	-1.51688	1388.8	0.129524	-1.79628	3005	937	0.192567
MASTL	1.44915	1814.38	0.147469	1.86812	2101	937	0.217322
MAPK6	-1.41636	1534.64	0.156873	-1.72865	2304	937	0.229171
BUB1B	-1.39486	1547.78	0.163258	-2.14866	676	937	0.236442
CIT	1.35454	1757.24	0.175738	1.7241	2281	937	0.252342
MAPRE1	1.34102	1102.04	0.180189	1.49311	8680	937	0.25654
BRCA1	1.33503	972.737	0.18218	2.44481	482	937	0.257196
CEP55	-1.29212	1129.26	0.196581	-1.44776	5721	937	0.275213
KIF2A	-1.25043	2034.78	0.211288	-1.73477	1435	937	0.292246
NSL1	-1.24818	1115.94	0.212227	-1.39425	6602	937	0.292246
NCAPG2	-1.20249	1715.84	0.229339	-1.52521	1896	937	0.313243
CUL3	1.18679	1655.43	0.23548	1.48576	2001	937	0.319037
KIF18B	-1.17616	1606.51	0.239707	-1.46021	1868	937	0.322166
CHAF1B	1.167	1596.64	0.243386	1.44003	2470	937	0.322667
PRC1	-1.16613	770.66	0.243921	-2.14776	375	937	0.322667
CCNB1	-1.15049	1784.3	0.250095	-1.51991	1161	937	0.327458
ANLN	-1.14731	1461.83	0.251441	-1.37865	2776	937	0.327458
BRSK1	1.12715	1683.49	0.259838	1.42178	1828	937	0.335791
CENPF	-1.07512	1872.61	0.282457	-1.47295	1108	937	0.362028
STK10	1.07032	1410.07	0.284659	1.27281	2982	937	0.362028
TAF1L	-1.06596	1590.47	0.286606	-1.32003	1800	937	0.362028
AURKB	-1.04866	1748.1	0.294481	-1.3569	1349	937	0.3692
CNTRL	1.03723	1250.29	0.299828	1.19308	4896	937	0.373119
BORA	1.01133	562.987	0.312291	2.33855	359	937	0.385771
non-targeting_00009	0.992726	649.806	0.321213	2.13627	284	653	0.393896
PKMYT1	0.979429	1690.2	0.327508	1.23388	2046	937	0.398706
SMC3	-0.87996	1387.47	0.379033	-1.04064	4046	937	0.451614
EIF2AK4	-0.883616	1735.26	0.377026	-1.12632	1823	937	0.451614
INCENP	0.880332	1308.12	0.378841	1.02575	2972	937	0.451614
SEPT1	0.825082	1162	0.409495	0.931213	5875	937	0.484472
MKI67	-0.815417	1557.13	0.414958	-0.998788	2461	937	0.487504
CDK5	-0.782676	1538.48	0.433938	-1.14661	631	937	0.506261
STAG1	-0.738675	1348.61	0.460233	-0.86693	4139	937	0.533235
CETN2	-0.722281	1688.42	0.470222	-0.917711	1487	937	0.541077
MITD1	-0.681291	1501.91	0.495792	-0.824518	2983	937	0.56662
NCAPH2	0.645912	1531.05	0.518433	0.78628	2829	937	0.588492
CDKN3	-0.63554	1516.77	0.525172	-0.772606	2426	937	0.59214
KIF20A	0.616377	1268.43	0.537756	0.711893	3915	937	0.602287
AJUBA	-0.589664	1290.15	0.555519	-0.68401	4142	937	0.618061
NEK11	-0.559531	1817.22	0.575869	-0.79507	906	937	0.636486
CASC5	0.530665	1557.93	0.595727	0.651685	2017	937	0.650633
MAD2L1	-0.529667	1665.57	0.596413	-0.665142	1899	937	0.650633
SEPT6	-0.474565	1044.73	0.635196	-0.521309	11501	937	0.68847
CDCA8	0.334419	1236.44	0.73812	0.38354	5112	937	0.794899
SETDB2	0.3094	1225.8	0.75707	0.354035	5432	937	0.810113
KIF4A	0.285586	1451.19	0.775236	0.342006	3574	937	0.824301
SMC1A	0.241785	1802.09	0.808974	0.313343	1682	937	0.854765
CDK7	-0.233664	1077.35	0.815291	-0.258678	9290	937	0.856055
LATS1	0.181555	1228.86	0.855962	0.207853	6297	937	0.890233
PAK4	-0.17606	1086.56	0.860279	-0.195328	8932	937	0.890233
CDKN2A	-0.171646	1609.94	0.863738	-0.21223	2566	937	0.890233
PTTG1	0.146985	1351.88	0.883166	0.172585	4460	937	0.899464
NCAPD2	-0.144286	1519.86	0.885294	-0.175485	2460	937	0.899464
PRKCD	0.139919	875.337	0.888757	0.262468	444	937	0.899464
DSN1	0.0102576	1874.77	0.991817	0.0139668	1153	937	0.997756
CDC20	-0.0014744	1226.33	0.998824	-0.00168781	4129	937	0.998824
non-targeting_00002					31	937
non-targeting_00004					35	937
non-targeting_00006					10	937
non-targeting_00008					35	937

### Sheet: alpha-tubulin
gene	statistic	parameter	p.value	estimate	coverage_target	coverage_nontargeting	FDR
KIF2A	13.5804	1589.41	7.95781e-40	16.6495	1435	937	1.33691e-37
BRD7	12.6227	1030.49	4.54937e-34	13.6081	7355	937	3.82147e-32
MAD2L1	12.0013	1653.39	7.07731e-32	14.8131	1899	937	3.9633e-30
SETDB2	12.0488	1117.51	1.60844e-31	13.2595	5432	937	6.75547e-30
STAG2	11.3805	1288.16	1.16107e-28	13.012	2525	937	3.90121e-27
ANAPC5	11.1634	1748.24	5.31155e-28	14.7942	944	937	1.27477e-26
STK10	11.2285	1361.44	4.83152e-28	13.0249	2982	937	1.27477e-26
MKI67	10.9778	1309.95	6.96403e-27	12.6101	2461	937	1.46245e-25
FOXM1	10.7192	1286	9.73504e-26	12.2473	2727	937	1.81721e-24
ZFYVE26	10.6814	1201.05	1.66504e-25	16.8379	501	937	2.79726e-24
AJUBA	10.2997	1136.12	7.61046e-24	11.3842	4142	937	1.16232e-22
TACC1	10.2285	1363.87	1.0347e-23	11.8913	2119	937	1.44858e-22
NDC80	10.117	1259.73	3.47278e-23	11.4964	2627	937	4.4879e-22
CENPC	10.0489	1202.67	7.20411e-23	11.2744	3313	937	8.06861e-22
CDK7	10.0879	1040.86	6.7738e-23	10.9026	9290	937	8.06861e-22
NCAPD2	9.80395	1425.89	5.27177e-22	11.5311	2460	937	5.53536e-21
CENPF	9.76079	1802.4	5.74282e-22	12.8597	1108	937	5.67526e-21
PRKCE	9.74296	1348.73	1.00869e-21	11.2687	3311	937	9.41445e-21
ZAK	9.64874	1506.34	2.04167e-21	11.5787	1699	937	1.80527e-20
BUB3	9.38197	1304.81	2.7697e-20	10.7572	3112	937	2.32655e-19
RPS6KB1	-9.05032	1132.35	6.06571e-19	-9.99293	5822	937	4.76822e-18
WAPAL	8.99881	1615	6.24409e-19	11.105	1395	937	4.76822e-18
PLK3	8.96057	1213.16	1.19052e-18	10.074	3881	937	8.696e-18
BUB1B	8.85213	1602.44	2.22372e-18	12.4244	676	937	1.5566e-17
KIF18B	8.84279	1476.03	2.60479e-18	10.5318	1868	937	1.75042e-17
PDS5B	8.68099	1743.59	8.84214e-18	11.1764	1160	937	5.71338e-17
CDC20	8.64423	1268.53	1.60696e-17	9.83131	4129	937	9.99886e-17
NCAPH	8.58572	1858.87	1.87572e-17	11.243	1373	937	1.12543e-16
TP53	8.56728	1880.29	2.17071e-17	11.1604	1592	937	1.25751e-16
TERF2	8.54722	1685.37	2.7799e-17	11.9811	759	937	1.55674e-16
CDK2AP1	8.49613	1724.46	4.17182e-17	11.1781	921	937	2.23856e-16
ESCO2	8.52194	1307.11	4.26392e-17	9.77667	3005	937	2.23856e-16
CDK1	8.48069	1716.19	4.75603e-17	11.6348	807	937	2.42125e-16
BUB1	8.2995	1857.69	1.98519e-16	11.2942	1049	937	9.80918e-16
PIK3C3	8.31286	1233.2	2.44094e-16	9.38437	4346	937	1.17165e-15
TAF1L	8.10276	1646.53	1.03642e-15	9.99714	1800	937	4.83665e-15
PTTG1	-8.10331	1315.29	1.21124e-15	-9.30265	4460	937	5.49969e-15
KIF20A	7.96031	1230.5	3.87222e-15	8.9825	3915	937	1.71193e-14
NCAPD3	7.9513	1250.97	4.09677e-15	9.0171	2806	937	1.76476e-14
EIF2AK4	7.90472	1372.92	5.47378e-15	9.21639	1823	937	2.29899e-14
SMC2	7.87705	1502.11	6.38101e-15	9.40695	2391	937	2.61466e-14
CHEK1	7.84505	1998.62	6.98953e-15	11.1655	1151	937	2.79581e-14
NASP	7.81588	1923.61	8.9132e-15	10.3938	1411	937	3.48237e-14
CUL3	7.76689	1554.42	1.4503e-14	9.38948	2001	937	5.5375e-14
NEK3	7.7522	1224.64	1.88875e-14	8.73444	4877	937	7.05135e-14
H2AFX	7.73659	1131.17	2.25121e-14	8.54035	5424	937	8.22182e-14
ANLN	7.66975	1352.39	3.2776e-14	8.88313	2776	937	1.17157e-13
MAP9	7.67598	1214.08	3.35924e-14	8.63283	3467	937	1.17573e-13
NEK11	7.62245	1727.53	4.08041e-14	10.0796	906	937	1.399e-13
CETN2	7.39688	1625.58	2.22353e-13	9.132	1487	937	7.47106e-13
CHEK2	-7.14595	1236.93	1.52297e-12	-8.07238	4774	937	5.01683e-12
PKMYT1	7.08726	1599.59	2.0439e-12	8.64219	2046	937	6.60338e-12
E2F1	7.01324	1459.12	3.5506e-12	8.34149	1583	937	1.12547e-11
CEP55	6.98413	1099.58	4.95305e-12	7.65419	5721	937	1.54095e-11
CDC7	6.93502	1545.31	5.95013e-12	8.39778	1617	937	1.81749e-11
PLK1	6.64329	1668.99	4.1392e-11	8.40204	1106	937	1.24176e-10
ATM	-6.48631	1615.63	1.1662e-10	-7.90117	2746	937	3.43721e-10
SEPT6	6.45002	1055.88	1.69946e-10	6.99598	11501	937	4.92256e-10
LATS2	6.39279	1277.67	2.27838e-10	7.28458	4076	937	6.4876e-10
PAK4	-6.32843	1070.53	3.63493e-10	-6.88813	8932	937	1.01778e-09
AURKC	6.28267	1196.14	4.65107e-10	7.03533	5305	937	1.28095e-09
CSNK2A2	6.25977	1832.77	4.78971e-10	8.81333	926	937	1.29786e-09
KIF4A	-6.26657	1330.29	4.97517e-10	-7.21951	3574	937	1.32671e-09
CKAP2	6.20405	1829.14	6.78845e-10	8.27056	1095	937	1.78197e-09
CASC5	6.1923	1667.71	7.44992e-10	7.65312	2017	937	1.92552e-09
MAPK13	-6.0987	1206.11	1.43774e-09	-6.84471	4682	937	3.65971e-09
KIF23	6.0316	1652.16	1.99906e-09	7.44378	1878	937	5.01256e-09
CSNK2A1	5.99906	1346.12	2.54672e-09	6.93738	2983	937	6.29191e-09
SUV39H1	5.98424	1509.84	2.71073e-09	7.15402	2499	937	6.60005e-09
CCNB1	-5.93199	1867.38	3.558e-09	-7.93528	1161	937	8.53919e-09
USP8	5.78274	745.861	1.08079e-08	11.2034	403	937	2.55735e-08
non-targeting_00005	5.79734	297.878	1.71624e-08	12.6561	154	783	4.00457e-08
CDKN3	-5.64869	1514.9	1.92787e-08	-6.76093	2426	937	4.43673e-08
CETN3	5.61788	1475.55	2.30707e-08	6.67768	2243	937	5.23766e-08
CDKN2A	5.42444	1302.08	6.92417e-08	6.21985	2566	937	1.55101e-07
CIT	-5.3709	1570.01	9.01078e-08	-6.50136	2281	937	1.99186e-07
NUF2	5.33513	1177.57	1.14426e-07	8.15552	461	937	2.49657e-07
TTK	5.25569	1777.07	1.65255e-07	6.72303	1450	937	3.55935e-07
ORC1	-5.25389	871.009	1.87353e-07	-9.56669	436	937	3.98421e-07
PDS5A	5.16884	1746.51	2.62575e-07	7.49805	818	937	5.51406e-07
KIF11	5.15226	1608.25	2.89145e-07	6.29174	2064	937	5.99707e-07
non-targeting_00003	-5.15015	866.04	3.22347e-07	-10.7554	397	540	6.60418e-07
KIFC1	5.1247	1114.71	3.51034e-07	5.63614	5191	937	7.02067e-07
NSL1	5.12445	1131.4	3.50657e-07	5.65666	6602	937	7.02067e-07
PIM2	4.89677	1446.9	1.08354e-06	5.78568	2332	937	2.14159e-06
CDK20	-4.88811	1971.5	1.1004e-06	-6.51775	1551	937	2.14962e-06
CDKN2B	4.77746	1558.44	1.94227e-06	5.75931	2718	937	3.7506e-06
MAPK6	4.75773	1356.68	2.16704e-06	5.52004	2304	937	4.13707e-06
MAD1L1	-4.70452	1366.53	2.8026e-06	-5.46076	3262	937	5.2903e-06
KIF2B	-4.52756	1183.7	6.56913e-06	-5.05629	5421	937	1.22624e-05
NUSAP1	4.38858	1516.16	1.21982e-05	5.25751	2270	937	2.25198e-05
STAG1	-4.23458	1259.93	2.45612e-05	-4.80754	4139	937	4.46307e-05
TERF1	4.22839	1817.61	2.47063e-05	5.4745	1407	937	4.46307e-05
INCENP	4.22413	1338.9	2.56077e-05	4.8778	2972	937	4.57669e-05
CDK6	4.21542	1529.96	2.63901e-05	5.08189	1735	937	4.66689e-05
LATS1	-4.17825	1169.74	3.15618e-05	-4.6516	6297	937	5.52332e-05
AURKB	4.16272	1681.04	3.30391e-05	5.22344	1349	937	5.72224e-05
RAD21	4.07611	1765.78	4.78276e-05	5.22369	1337	937	8.19902e-05
PRC1	3.93622	959.02	8.87559e-05	6.21833	375	937	0.000150616
SMC3	-3.80406	1235.7	0.000149304	-4.29705	4046	937	0.000250831
CDCA8	3.79754	1104.41	0.000154094	4.1667	5112	937	0.000256315
MAPK7	3.77202	1225.37	0.00016966	4.25194	3805	937	0.000279439
PCNT	3.75304	1114.69	0.000183705	4.12754	5263	937	0.000299635
PDCD6IP	3.69376	1479.83	0.000229004	4.38497	2941	937	0.00036993
CDKN2C	3.61778	1915.48	0.000304836	4.83588	1308	937	0.000487738
NEK9	3.5947	1166.64	0.000338319	3.9993	6126	937	0.000536204
RACGAP1	-3.4453	610.45	0.000609567	-6.76016	329	937	0.000957078
MAPRE2	-3.40998	1535.9	0.000666511	-4.09636	2518	937	0.00102728
non-targeting_00007	3.49425	121.682	0.000663784	12.4847	102	835	0.00102728
BRCA2	3.33212	1363.72	0.000884957	3.86423	3628	937	0.00135157
SEPT1	3.19029	1161.24	0.00145935	3.54525	5875	937	0.0022056
TEX14	3.18502	1943.46	0.0014704	4.24955	1431	937	0.0022056
KIF22	3.11095	1704.1	0.00189578	3.89652	1615	937	0.0028185
DSN1	2.96431	1838.48	0.00307269	3.93034	1153	937	0.00452817
KIF2C	2.95521	1519.48	0.00317266	3.53524	2855	937	0.00463484
DMTF1	-2.83483	1850.45	0.0046348	-4.08715	933	937	0.00671247
RIF1	2.84252	348.77	0.00473936	6.36782	218	937	0.00680524
CENPE	-2.7889	1568.74	0.0053527	-4.3354	716	937	0.00762079
GSG2	2.77084	1857.11	0.00564694	3.58497	1636	937	0.00797215
NSUN2	-2.68731	1702.59	0.00727304	-3.3539	1793	937	0.0101823
SON	-2.57456	1550.71	0.0101288	-3.10301	2414	937	0.0140631
CDK14	2.56594	1807.53	0.0103695	3.82842	884	937	0.0142793
CHAF1B	-2.54954	1512.51	0.0108844	-3.04962	2470	937	0.0148665
MAD2L2	-2.47116	1105.17	0.0136176	-2.7115	7690	937	0.0184496
MITD1	-2.33606	1417.83	0.0196268	-2.74009	2983	937	0.0263785
HAUS8	-2.31981	1166.68	0.020523	-2.58115	5331	937	0.0273641
CETN1	-2.28816	1955.31	0.0222345	-3.29373	1060	937	0.0294125
KIF13A	2.18117	1814.46	0.0292988	2.81598	1438	937	0.0384547
BRCA1	2.15764	961.869	0.0312028	3.91294	482	937	0.0406361
SIRT2	2.09331	653.753	0.0367067	4.0511	348	937	0.0474363
CNTRL	-2.07358	1175.94	0.0383352	-2.31201	4896	937	0.0491627
PRKCD	1.93774	944.166	0.0529534	3.37578	444	937	0.0673952
SNX33	-1.79477	1259.75	0.0729294	-2.03772	3940	937	0.0921214
SNX9	-1.65217	1199.83	0.0987613	-1.85213	3925	937	0.12382
CAMK1	1.38627	2121.01	0.165812	1.94551	1449	937	0.206343
RCC2	-1.34896	384.286	0.178143	-3.1299	249	937	0.220059
MAPK4	1.31511	1562.92	0.188667	1.58616	2817	937	0.231358
CYLD	1.3074	2038.5	0.191223	1.77609	1528	937	0.232794
SMC1A	-1.23894	1550.63	0.215554	-1.50087	1682	937	0.260525
CDKN1B	-1.21432	1487.13	0.224819	-1.44559	2438	937	0.269782
MASTL	-1.04668	1510.18	0.295413	-1.25353	2101	937	0.349503
RB1	1.04834	1202.75	0.294692	1.17556	5463	937	0.349503
UHRF1	1.02559	1499.09	0.30525	1.22791	1799	937	0.358616
CENPA	-1.0165	1942.52	0.309517	-1.44646	1063	937	0.361103
CDKN1C	1.01055	1132.78	0.31245	1.11578	7680	937	0.362011
SMC4	0.995929	1193.75	0.319487	1.11478	4724	937	0.367629
CCNA2	-0.986389	1200.89	0.324141	-1.10589	4356	937	0.370447
NCAPH2	-0.919273	1375.83	0.358114	-1.06965	2829	937	0.406507
ESPL1	0.856203	1369.45	0.392035	0.99471	3022	937	0.442026
NPM1	0.847856	1852.21	0.396628	1.10855	1375	937	0.444223
CDK5	0.810377	1426.12	0.417859	1.27118	631	937	0.464902
NCAPG	0.744956	1397.69	0.456423	0.870568	2853	937	0.504468
POGZ	0.734859	1518.9	0.462539	1.14024	679	937	0.507886
KIF20B	0.705855	1889.61	0.480365	0.917437	1713	937	0.524035
RBL1	0.618634	1224.19	0.536273	0.696816	5934	937	0.577643
non-targeting_00009	-0.618732	485.748	0.536383	-1.48048	284	653	0.577643
NCAPG2	-0.604979	1522.56	0.545283	-0.727291	1896	937	0.579795
ECT2	0.608665	1912.91	0.542819	0.802106	1506	937	0.579795
RPS6KA3	0.545842	1095.6	0.585286	0.597673	5371	937	0.618415
MAP3K8	-0.469664	1238.58	0.638678	-0.530761	4606	937	0.670612
BIRC5	0.417919	1753.08	0.676057	0.570432	861	937	0.705451
MAPRE1	0.318773	1056.86	0.749962	0.345846	8680	937	0.777738
MYC	0.269026	1796.36	0.787941	0.340244	2159	937	0.812111
NEK1	-0.193146	1498.66	0.846871	-0.314396	713	937	0.867526
BRSK1	0.122884	1736.56	0.902213	0.154336	1828	937	0.918617
ZWINT	0.0779649	1788.81	0.937865	0.111409	865	937	0.939921
SMARCB1	0.0753858	1171.98	0.939921	0.0839743	5508	937	0.939921
BORA	-0.0830667	594.284	0.933826	-0.178995	359	937	0.939921
non-targeting_00002					31	937
non-targeting_00004					35	937
non-targeting_00006					10	937
non-targeting_00008					35	937

### Sheet: nuclear_area
gene	statistic	parameter	p.value	estimate	coverage_target	coverage_nontargeting	FDR
CCNA2	9.42053	1568.66	1.54658e-20	11.5405	4356	937	2.59826e-18
BIRC5	9.30255	1738.36	3.98422e-20	15.1939	861	937	3.34675e-18
PCNT	8.5826	1262.29	2.68461e-17	9.91989	5263	937	1.50338e-15
EIF2AK4	8.34482	2087.59	1.27946e-16	11.4675	1823	937	5.37375e-15
CEP55	7.33982	1213.15	3.90685e-13	8.39639	5721	937	1.3127e-11
CDCA8	6.99164	1358.31	4.24829e-12	8.23716	5112	937	1.18952e-10
ESPL1	6.92877	1592.93	6.14184e-12	8.5467	3022	937	1.47404e-10
CHAF1B	6.83861	1789.72	1.09365e-11	8.76229	2470	937	2.29666e-10
INCENP	6.57501	1555.56	6.62316e-11	8.0566	2972	937	1.23632e-09
HAUS8	6.48299	1256.39	1.28908e-10	7.48394	5331	937	2.16565e-09
NCAPD3	6.4119	1613.69	1.88255e-10	7.94472	2806	937	2.87517e-09
ANLN	6.39001	1595.5	2.17152e-10	7.89232	2776	937	3.04013e-09
CDC7	6.31139	1915.57	3.4267e-10	8.42161	1617	937	4.42836e-09
RPS6KA3	6.25486	1232.48	5.47662e-10	7.18481	5371	937	6.57194e-09
AURKB	6.19449	2169.16	6.97545e-10	9.17631	1349	937	7.8125e-09
TTK	6.14988	2031.4	9.3115e-10	8.53254	1450	937	9.77708e-09
CCNB1	5.95784	1988.8	3.0152e-09	8.51384	1161	937	2.97973e-08
AJUBA	5.85426	1347.64	6.01036e-09	6.88617	4142	937	5.60967e-08
MASTL	5.7985	1982.9	7.76816e-09	7.73552	2101	937	6.86869e-08
BRD7	5.71155	1165.28	1.42001e-08	6.46591	7355	937	1.19281e-07
PAK4	5.60198	1123.21	2.66398e-08	6.28263	8932	937	2.13119e-07
SEPT1	5.52193	1209.5	4.10062e-08	6.3118	5875	937	3.13138e-07
MAD1L1	5.36254	1515.24	9.47717e-08	6.51798	3262	937	6.92245e-07
RPS6KB1	5.32101	1217.31	1.22738e-07	6.09224	5822	937	8.59164e-07
SNX9	5.26408	1372.97	1.63339e-07	6.22359	3925	937	1.09764e-06
BRCA2	5.06264	1448.59	4.66539e-07	6.07423	3628	937	3.01456e-06
MAP9	5.0205	1401.04	5.81554e-07	5.9705	3467	937	3.61856e-06
MAPK6	4.97972	1568.93	7.07044e-07	6.13277	2304	937	4.24226e-06
NCAPG2	4.96032	1926.45	7.65551e-07	6.57592	1896	937	4.43492e-06
LATS1	4.9355	1269.8	9.05643e-07	5.71208	6297	937	5.0716e-06
NUSAP1	4.82315	1736.72	1.53652e-06	6.13141	2270	937	8.32694e-06
CDKN2A	4.80955	1555.94	1.65909e-06	5.90164	2566	937	8.4463e-06
NEK3	4.81517	1325.86	1.63964e-06	5.63769	4877	937	8.4463e-06
SMC1A	4.79224	1820.19	1.78306e-06	6.24961	1682	937	8.81043e-06
LATS2	4.78953	1359.78	1.85481e-06	5.6474	4076	937	8.90308e-06
H2AFX	4.77449	1217.22	2.02029e-06	5.46674	5424	937	9.42803e-06
PTTG1	4.75118	1458.2	2.22168e-06	5.70595	4460	937	1.00876e-05
CDK6	4.72771	1778.08	2.44949e-06	6.10376	1735	937	1.08293e-05
PLK1	4.71725	1979.34	2.55761e-06	6.83559	1106	937	1.10174e-05
SNX33	4.68783	1480.78	3.01513e-06	5.65612	3940	937	1.20605e-05
CNTRL	4.69668	1254.26	2.93532e-06	5.42002	4896	937	1.20605e-05
WAPAL	4.68829	1856.24	2.95572e-06	6.23249	1395	937	1.20605e-05
STK10	4.67661	1528.71	3.17366e-06	5.70199	2982	937	1.23994e-05
UHRF1	4.65327	1747.18	3.51315e-06	5.96254	1799	937	1.34138e-05
E2F1	4.4072	1812.22	1.10848e-05	5.75377	1583	937	4.08558e-05
CDK5	4.40616	1424.35	1.13097e-05	7.0913	631	937	4.08558e-05
PDS5B	4.39972	1931.18	1.14299e-05	6.12799	1160	937	4.08558e-05
BRSK1	4.34549	1872.45	1.46415e-05	5.70786	1828	937	5.12454e-05
KIF18B	4.30348	1777.09	1.77288e-05	5.54094	1868	937	6.07845e-05
SETDB2	4.25049	1230.01	2.29426e-05	4.87987	5432	937	7.70872e-05
MAD2L2	4.16663	1170.1	3.31875e-05	4.7218	7690	937	0.000109324
FOXM1	4.08783	1651.47	4.56339e-05	5.10143	2727	937	0.000147433
MAPK13	3.99284	1248.16	6.90962e-05	4.60221	4682	937	0.000219022
CDK1	3.96308	1716.57	7.70224e-05	6.14951	807	937	0.000239625
MITD1	3.94219	1528.01	8.43884e-05	4.80591	2983	937	0.000253436
PLK3	3.94322	1363.17	8.44788e-05	4.65324	3881	937	0.000253436
CDKN3	3.92063	1592.61	9.20646e-05	4.84711	2426	937	0.00026667
KIF20A	3.92468	1324.1	9.13089e-05	4.59563	3915	937	0.00026667
RB1	3.88862	1262.18	0.000106066	4.49421	5463	937	0.000302018
KIFC1	3.83432	1233.89	0.000132269	4.40585	5191	937	0.000370353
CDKN1C	3.77324	1144.37	0.000169398	4.25193	7680	937	0.000466538
CSNK2A2	3.75314	1857	0.000180004	5.54287	926	937	0.000487752
MAPRE2	-3.70817	1470.07	0.00021652	-4.47694	2518	937	0.000577387
ZAK	3.66538	1747.2	0.000254348	4.70553	1699	937	0.0006628
MAPK7	3.66582	1305.96	0.000256441	4.27717	3805	937	0.0006628
NDC80	3.62935	1502.27	0.000293656	4.40755	2627	937	0.000747487
MAPRE1	3.62062	1112.27	0.000307137	4.05052	8680	937	0.000770135
NCAPH2	3.58484	1518.1	0.000347958	4.36397	2829	937	0.000859662
KIF23	3.51152	1848.95	0.000456243	4.58556	1878	937	0.00111085
NCAPD2	3.44046	1555.09	0.000596093	4.22283	2460	937	0.00143062
KIF2C	3.42424	1684.7	0.000631308	4.2962	2855	937	0.0014938
CHEK2	3.38364	1293.23	0.000736722	3.93608	4774	937	0.00171902
CDC20	3.37369	1301.24	0.000763492	3.93188	4129	937	0.00175708
CETN2	3.36608	1822.73	0.000778272	4.41974	1487	937	0.00176689
CDK7	3.33488	1100.32	0.000881836	3.72064	9290	937	0.00197531
SEPT6	3.32821	1071.93	0.000903777	3.68872	11501	937	0.00199782
NSL1	3.29799	1153.57	0.00100351	3.72417	6602	937	0.0021751
PIM2	3.2936	1666.78	0.00100987	4.13099	2332	937	0.0021751
SMC4	3.19705	1263.69	0.0014228	3.69679	4724	937	0.00302571
CETN3	3.14617	1648.26	0.00168378	3.9349	2243	937	0.00353594
TP53	3.10356	1967.49	0.00193927	4.19571	1592	937	0.00402219
CDK2AP1	3.09884	1849.69	0.00197204	4.54491	921	937	0.00404028
CENPE	3.09353	1459.31	0.00201545	5.32483	716	937	0.00404673
ORC1	3.09736	770.152	0.00202337	6.36662	436	937	0.00404673
CKAP2	3.07763	1865.96	0.00211692	4.2252	1095	937	0.00418403
DSN1	2.95423	1951.84	0.00317196	4.1569	1153	937	0.00619638
BUB1B	2.7927	1386.28	0.00529886	4.83827	676	937	0.010116
MAPK4	2.79478	1481.08	0.00526046	3.37861	2817	937	0.010116
MKI67	2.77007	1524.18	0.00567251	3.38004	2461	937	0.0107077
CDKN2C	2.76431	1947.28	0.00575815	3.79325	1308	937	0.0107486
KIF2B	2.76161	1202.48	0.00583932	3.15212	5421	937	0.0107803
STAG1	2.75214	1308.13	0.00600255	3.21194	4139	937	0.0109612
NEK11	2.72496	1837.86	0.00649181	4.01323	906	937	0.0115093
TACC1	2.72428	1753.02	0.00650824	3.47914	2119	937	0.0115093
BUB3	2.73008	1484.65	0.00640678	3.30049	3112	937	0.0115093
GSG2	2.7144	1820.69	0.00670228	3.54473	1636	937	0.011729
CSNK2A1	2.68952	1506.39	0.00723439	3.26562	2983	937	0.0125297
SMC3	2.67848	1325.27	0.00748715	3.13687	4046	937	0.0128351
TERF2	2.64678	1686.49	0.00820178	3.93446	759	937	0.0139182
NCAPG	2.6382	1470.55	0.00842275	3.18265	2853	937	0.0141502
MYC	2.60187	1838.3	0.00934622	3.37473	2159	937	0.0155462
KIF11	2.59806	1637.07	0.0094592	3.24702	2064	937	0.0155799
SMARCB1	2.57658	1221.01	0.010095	2.95247	5508	937	0.0164656
NUF2	2.56874	917.443	0.0103641	4.78297	461	937	0.016742
SUV39H1	2.50435	1621.48	0.0123652	3.11169	2499	937	0.0197843
STAG2	2.47954	1538.97	0.0132616	3.03332	2525	937	0.0210184
KIF2A	2.42674	1992.1	0.0153235	3.33445	1435	937	0.0240593
CASC5	2.38574	1712.35	0.0171531	3.02674	2017	937	0.0266826
CENPC	2.3212	1393.11	0.0204199	2.75668	3313	937	0.0311867
PDCD6IP	2.32153	1594.2	0.0203836	2.86502	2941	937	0.0311867
KIF4A	2.30705	1376.99	0.0211996	2.73052	3574	937	0.0320858
ECT2	2.25996	1912.32	0.0239359	3.0284	1506	937	0.035601
POGZ	2.26029	1499.62	0.0239459	3.63547	679	937	0.035601
NPM1	2.16397	1916.65	0.0305895	2.92624	1375	937	0.0450793
ESCO2	2.15338	1381.35	0.0314618	2.55249	3005	937	0.0459616
TEX14	2.11835	1901.92	0.0342745	2.84301	1431	937	0.049639
MAD2L1	2.08644	1946.02	0.0370687	2.77668	1899	937	0.0531083
CUL3	2.08414	1634.62	0.0373023	2.60494	2001	937	0.0531083
SON	2.04478	1638.15	0.0410358	2.54973	2414	937	0.0579329
PRKCD	2.02224	852.658	0.043463	3.8792	444	937	0.0608482
TAF1L	1.98954	1786.6	0.0467935	2.56971	1800	937	0.0649696
TERF1	1.95767	2148.22	0.0503975	2.83618	1407	937	0.0693999
KIF22	1.92515	1878.57	0.054362	2.54782	1615	937	0.0742505
NCAPH	1.86755	2026.24	0.0619697	2.60762	1373	937	0.0832873
KIF13A	1.86989	1799.3	0.0616609	2.44651	1438	937	0.0832873
PRC1	1.85886	763.104	0.0634318	3.45523	375	937	0.0845757
RBL1	1.79542	1209.95	0.0728369	2.05242	5934	937	0.0963512
CDKN2B	1.73283	1539.79	0.0833258	2.11873	2718	937	0.109365
BUB1	1.71944	1925.95	0.0856945	2.4649	1049	937	0.111602
ZWINT	1.70767	1797.21	0.0878695	2.5863	865	937	0.113554
CENPF	1.70327	1985.72	0.0886744	2.47669	1108	937	0.11372
ZFYVE26	1.66378	1081.57	0.0964457	2.89481	501	937	0.122749
RACGAP1	1.58927	632.467	0.1125	3.09565	329	937	0.142105
RAD21	1.54284	1778.61	0.123047	2.01741	1337	937	0.154268
AURKC	1.47888	1235.33	0.139427	1.69979	5305	937	0.173509
NEK9	1.42545	1155.86	0.154297	1.61052	6126	937	0.190603
PIK3C3	1.38933	1287.43	0.164972	1.61452	4346	937	0.202302
NASP	1.36913	1999.94	0.171112	1.88931	1411	937	0.20831
BRCA1	1.35	977.318	0.177329	2.46957	482	937	0.214325
CYLD	1.34535	1951.24	0.17867	1.81779	1528	937	0.214404
MAP3K8	1.25968	1325.75	0.208005	1.47499	4606	937	0.247836
SMC2	1.22376	1615.83	0.221222	1.51982	2391	937	0.261727
non-targeting_00003	-1.15288	885.282	0.249273	-2.47152	397	540	0.292852
CAMK1	1.04474	2045.06	0.296265	1.45532	1449	937	0.345642
PRKCE	1.0286	1405.04	0.303847	1.2244	3311	937	0.352043
DMTF1	0.977906	1865.87	0.328248	1.50552	933	937	0.377709
non-targeting_00005	0.961706	204.192	0.337335	2.99124	154	783	0.385525
SIRT2	0.926235	662.481	0.354661	1.81267	348	937	0.402589
KIF20B	0.872164	1937.95	0.383227	1.16532	1713	937	0.432095
PDS5A	0.860171	1749.85	0.389812	1.28681	818	937	0.43659
ATM	0.817629	1661.75	0.413686	1.02216	2746	937	0.46026
RCC2	0.809677	416.586	0.418588	1.77706	249	937	0.46265
non-targeting_00009	0.801532	528.435	0.423184	1.88406	284	653	0.464672
NEK1	0.67263	1595.88	0.50128	1.04175	713	937	0.546851
non-targeting_00007	-0.629515	128.615	0.530129	-2.11633	102	835	0.574591
USP8	0.561817	771.868	0.574404	1.08637	403	937	0.618589
CIT	0.510885	1562.84	0.609504	0.628523	2281	937	0.652208
CDK20	0.50184	1841.84	0.61584	0.660229	1551	937	0.653444
CDKN1B	0.49817	1487.2	0.618438	0.603607	2438	937	0.653444
BORA	0.467169	614.034	0.640544	0.995791	359	937	0.672572
NSUN2	0.390709	1693.06	0.696062	0.495239	1793	937	0.726325
CETN1	-0.384087	1910.79	0.700957	-0.543119	1060	937	0.726918
CHEK1	0.213238	1955.79	0.831163	0.300719	1151	937	0.856659
ANAPC5	0.20491	1878.21	0.837665	0.307856	944	937	0.858096
CDK14	-0.188467	1815.91	0.850532	-0.275979	884	937	0.865996
PKMYT1	-0.16266	1636.1	0.870806	-0.203283	2046	937	0.881298
CENPA	-0.118906	1868.93	0.905363	-0.164501	1063	937	0.910784
RIF1	0.0900186	337.168	0.928326	0.213625	218	937	0.928326
non-targeting_00002					31	937
non-targeting_00004					35	937
non-targeting_00006					10	937
non-targeting_00008					35	937

### Sheet: mitotic_index
sgId	mitotic_cells	coverage	mitosis_index	p.value	FDR
AJUBA_2_1	29	3149	0.00920927	0.657202	0.720802
ATM_1_1	43	2035	0.0211302	1.28e-05	0.00011854
AURKC_4_1	17	3212	0.00529265	0.00360212	0.00896137
AURKC_4_2	15	2093	0.00716675	0.190971	0.270542
BRCA2_4_1	10	1947	0.00513611	0.0232625	0.0465249
BRCA2_4_2	5	1681	0.00297442	0.00137565	0.00425202
BRD7_2_2	35	6844	0.00511397	5.79e-06	6.3e-05
BUB3_4_2	15	2978	0.00503694	0.00331294	0.00884873
CASC5_3_1	4	1741	0.00229753	0.00018111	0.00083528
CCNA2_1_1	27	3222	0.00837989	0.379123	0.46591
CDC20_3_1	10	2635	0.00379507	0.00030658	0.00120276
CDCA8_1_2	36	4813	0.00747974	0.0617506	0.106756
CDK7_3_2	55	9147	0.0060129	2.35e-05	0.00019934
CDKN1B_1_2	32	1711	0.0187025	0.00151413	0.00438469
CDKN1C_4_1	24	6492	0.00369686	4.61e-09	1.57e-07
CDKN2A_2_2	25	2359	0.0105977	0.837037	0.871202
CDKN2B_4_1	18	2370	0.00759494	0.258849	0.338495
CENPC_2_1	9	1671	0.005386	0.0502486	0.0899185
CENPC_2_2	9	1642	0.00548112	0.0635417	0.108021
CEP55_2_1	21	5068	0.00414365	2.33e-06	2.97e-05
CETN3_4_1	6	1503	0.00399202	0.0136844	0.0284859
CHAF1B_1_1	22	2147	0.0102469	0.91442	0.94213
CHEK2_1_1	40	2503	0.0159808	0.00684129	0.0162282
CHEK2_1_2	28	2271	0.0123294	0.295295	0.371853
CIT_1_2	20	1630	0.0122699	0.386249	0.469016
CNTRL_1_1	15	2002	0.00749251	0.265342	0.342593
CNTRL_1_2	31	2894	0.0107118	0.780705	0.838231
CSNK2A1_3_1	9	2265	0.00397351	0.00154754	0.00438469
CUL3_3_1	16	1632	0.00980392	1	1
ESCO2_3_2	9	1787	0.00503637	0.0248434	0.0487313
ESPL1_4_1	3	1748	0.00171625	3.84e-05	0.00030105
FOXM1_2_2	15	2378	0.00630782	0.0648847	0.108496
H2AFX_2_1	23	5199	0.00442393	6.18e-06	6.3e-05
HAUS8_1_1	21	4469	0.00469904	7.22e-05	0.00040919
INCENP_3_1	6	2234	0.00268577	7.72e-05	0.00041467
KIF18B_2_2	12	1702	0.00705053	0.227095	0.308849
KIF20A_3_2	16	2543	0.00629178	0.0479731	0.0878939
KIF23_3_2	7	1659	0.00421941	0.0100106	0.0212725
KIF2B_1_2	57	4733	0.0120431	0.217638	0.304098
KIF2C_4_2	16	2229	0.00717811	0.170511	0.248459
KIF4A_1_2	31	2417	0.0128258	0.187753	0.269729
KIFC1_2_1	13	3155	0.00412044	0.00024674	0.00100668
KIFC1_2_2	5	2036	0.0024558	8.86e-05	0.0004519
LATS1_1_2	60	5700	0.0105263	0.791692	0.841173
LATS2_3_2	31	3778	0.0082054	0.256087	0.338495
MAD1L1_1_1	21	2999	0.00700233	0.0838635	0.135779
MAD2L2_1_2	79	7218	0.0109449	0.518748	0.601277
MAP3K8_1_1	50	3346	0.0149432	0.00948529	0.0212725
MAP9_2_2	13	3189	0.00407651	0.00018835	0.00083528
MAPK13_1_1	22	2527	0.00870598	0.55131	0.624817
MAPK13_1_2	9	2155	0.00417633	0.00347009	0.00884873
MAPK4_4_1	17	2573	0.00660707	0.0762405	0.125428
MAPK6_2_2	14	1596	0.00877193	0.707477	0.767688
MAPK7_3_1	8	1971	0.00405885	0.00340842	0.00884873
MAPK7_3_2	8	1834	0.00436205	0.00989144	0.0212725
MAPRE1_1_1	68	6512	0.0104423	0.805055	0.846553
MAPRE1_1_2	15	2168	0.00691882	0.162508	0.240229
MAPRE2_1_1	41	1659	0.0247137	4.65e-07	7.9e-06
MITD1_1_1	13	1693	0.00767868	0.39473	0.473676
MKI67_2_2	17	2194	0.0077484	0.28797	0.367162
MYC_4_2	11	1736	0.00633641	0.119665	0.187782
NCAPD2_3_1	11	2029	0.00542139	0.0344529	0.0663056
NCAPD3_2_1	4	1680	0.00238095	0.00034962	0.00129268
NCAPG_4_2	4	1645	0.00243161	0.00048324	0.00168109
NDC80_2_2	9	1963	0.00458482	0.00935898	0.0212725
NEK3_4_1	20	4184	0.00478011	0.00015282	0.00074226
NEK9_4_2	26	5908	0.00440081	1.02e-06	1.48e-05
NSL1_3_2	26	6328	0.00410872	8.35e-08	2.13e-06
PAK4_1_1	45	7276	0.00618472	0.00035485	0.00129268
PAK4_1_2	16	1656	0.00966184	1	1
PCNT_2_1	20	3999	0.00500125	0.00049444	0.00168109
PDCD6IP_4_2	11	1577	0.00697527	0.256935	0.338495
PIK3C3_3_2	19	2858	0.00664801	0.0617511	0.106756
PIM2_4_1	6	1833	0.00327332	0.00148015	0.00438469
PLK3_2_2	29	3318	0.0087402	0.488238	0.579073
PRKCE_3_1	8	1589	0.00503461	0.0439234	0.0829664
PRKCE_3_2	3	1722	0.00174216	5.51e-05	0.00036408
PTTG1_1_1	16	1916	0.00835073	0.494773	0.580079
PTTG1_1_2	21	2544	0.00825472	0.374463	0.465796
RB1_4_1	18	3137	0.00573797	0.00974709	0.0212725
RB1_4_2	10	2326	0.00429923	0.00256241	0.00706394
RBL1_4_2	32	4994	0.00640769	0.00588074	0.0142818
RPS6KA3_2_1	16	3824	0.0041841	5.03e-05	0.00036408
RPS6KA3_2_2	9	1547	0.00581771	0.0981295	0.156394
RPS6KB1_1_1	21	4517	0.0046491	5.71e-05	0.00036408
SEPT1_3_1	16	3792	0.00421941	6.55e-05	0.00039282
SEPT1_3_2	18	2083	0.00864138	0.5844	0.655042
SEPT6_3_2	49	10750	0.00455814	1.3e-10	1.33e-08
SETDB2_2_2	41	5052	0.0081156	0.160512	0.240229
SMARCB1_4_1	17	4837	0.00351458	1.95e-07	3.98e-06
SMC2_4_2	15	2148	0.00698324	0.161265	0.240229
SMC3_1_1	10	2037	0.00490918	0.0145687	0.0297202
SMC3_1_2	39	2009	0.0194126	0.00020511	0.00087171
SMC4_1_2	42	4180	0.0100479	1	1
SNX33_1_1	24	3215	0.00746501	0.134987	0.208616
SNX9_3_1	4	3276	0.001221	3e-10	1.53e-08
SON_1_1	28	1862	0.0150376	0.0482554	0.0878939
STAG1_1_2	37	3328	0.0111178	0.546156	0.624817
STK10_3_2	10	2586	0.00386698	0.00054138	0.00178132
SUV39H1_3_1	15	2070	0.00724638	0.226758	0.308849
TACC1_2_1	14	1639	0.00854179	0.621724	0.689302
TAF1L_3_1	4	1587	0.00252048	0.00063973	0.00203914
untransduced	1226	113117	0.0108383
non-targeting	10	1048	0.00954198
