## Supplementary Figures 1-9, Supplementary Tables 1-4, Supplementary Videos 1-5, and Additional Data 1-2 for "Scalable imaging-based profiling of CRISPR perturbations with protein barcodes": Supplementary_Table_3.xlsx

### Sheet: Sheet1
gene_symbol	stringdb::score	stringdb::coexpression	stringdb::databases	stringdb::experiments	stringdb::textmining	shared interaction	shared name
BUB1	0.923	0.86	0	0	0.475	pp	9606.ENSP00000302530 (pp) 9606.ENSP00000324020
CDC20	0.836	0.74	0	0.126	0.336	pp	9606.ENSP00000324020 (pp) 9606.ENSP00000361540
MKI67	0.935	0.85	0	0.292	0.434	pp	9606.ENSP00000324020 (pp) 9606.ENSP00000357643
KIF18B	0.88	0.571	0.54	0	0.44	pp	9606.ENSP00000324020 (pp) 9606.ENSP00000465992
All scores range from 0 to 1, with 1 being the highest possible confidence.
See https://string-db.org/cgi/info for details on the scoring methods.
